# A genetic screen to uncover molecular mechanisms underlying lipid transfer protein function at membrane contact sites and neurodegeneration

**DOI:** 10.1101/2023.07.28.550979

**Authors:** Shirish Mishra, Vaishnavi Manohar, Shabnam Chandel, Tejaswini Manoj, Subhodeep Bhattacharya, Nidhi Hegde, Vaisaly R Nath, Harini Krishnan, Corinne Wendling, Thomas Di Mattia, Arthur Martinet, Prasanth Chimata, Fabien Alpy, Padinjat Raghu

## Abstract

Lipid transfer proteins mediate the transfer of lipids between organelle membranes in eukaryotes and loss of function in these has been linked to neurodegenerative disorders. However, the mechanism by which loss of lipid transfer protein function leads to neurodegeneration is not understood. In *Drosophila* photoreceptors, depletion of Retinal Degeneration B (RDGB), a phosphatidylinositol transfer protein localized to endoplasmic reticulum-plasma membrane contact sites leads to defective phototransduction and retinal degeneration but the mechanism by which RDGB function is regulated and the process by which loss of this activity leads to retinal degeneration is not understood. RDGB is localized to membrane contact sites (MCS) and this depends in the interaction of its FFAT motif with the ER integral protein VAP. To identify regulators of RDGB function *in vivo*, we depleted more than 300 VAP interacting proteins and identified a set of 52 suppressors of *rdgB*. The molecular identity of these suppressors indicates a role for novel lipids in regulating RDGB function and for transcriptional and ubiquitination processes in mediating retinal degeneration in *rdgB*. The human homologs of several of these molecules have been implicated in neurodevelopmental diseases underscoring the importance of VAP mediated processes in these disorders.
