## Supplemental Table S5 for "A genetic screen to uncover molecular mechanisms underlying lipid transfer protein function at membrane contact sites and neurodegeneration"

### Sheet: Sheet1
		Conventional FFAT										Phospho-FFAT												Conventional FFAT										Phospho-FFAT
Total genetic interactors	Primary accession number (UniProt)	Score 1	START	N-Ter	CORE	C-ter	Score 2	START	N-Ter	CORE	C-ter	Score 1	START	N-Ter	CORE	C-ter	Score 2	START	N-Ter	CORE	C-ter	Human homologue	Primary accession number (UniProt)	Score 1	START	N-Ter	CORE	C-ter	Score 2	START	N-Ter	CORE	C-ter	Score 1	START	N-Ter	CORE	C-ter	Score 2	START	N-Ter	CORE	C-ter
CG8069	A1Z7P3	6	57	LEDESQ	SNSDSST	AESSED	6	62	QSNSDS	STAESSE	DGCIKK	5	60	ESQSNS	DSSTAES	SEDGCI	6	59	DESQSN	SDSSTAE	SSEDGC	PHAX	Q9H814	2	63	VDSSEE	SFSDSDD	DSCLWK	5.5	372	HAEAKL	EAEEAIE	VDHSHD	6	56	HYRAVE	SVDSSEE	SFSDSD	6	63	VDSSEE	SFSDSDD	DSCLWK
CG4548	Q9GQN5	4.5	684	NPITNG	QYTDSTE	RDLRLM	5	811	FICDET	DEDEAAS	NSSDSC	5	745	QQKLYG	YYMTTHR	EQSGGD	5	35	RRESAT	ESKSASE	SESSPP	ATRX	P46100	3	1377	EDSEDS	DFQESGV	SEEVSE	3.5	2046	SLDLIE	DFLELAS	REKTED	2.5	881	RKQERE	TFSSAEG	TVDKDT	3.5	840	RIPNTK	DFDSSED	EKHSKK
CG7961	Q9W0B8	3	1031	QLTTSG	KFSEAVE	KFHSIL	4.5	765	LTAATH	GFDELTE	SLGESI	3	757	CGQLSL	AYLTAAT	HGFDEL	3.5	348	RFLRKL	DFTTTKD	TVVMQL	COP-A	P53621	2.5	851	LQLDED	GFVEATE	GLGDDA	3.5	1015	QLTTVG	KFEEAVE	KFRSIL	2.5	752	CGQKSL	AYLTAAT	HGLDEE	3.5	339	RFLRQL	DFNSSKD	VAVMQL			FFAT score color code
CG7843	Q9V9K7	3	160	AMLNLK	QFLDTQD	ENISDS	5	449	LDSKIN	TYEEIDN	TLKSPE	6	382	DDSSSS	ESSSSSD	EEKLKE	6	300	VKEVEK	TINSPKE	EMSEAD	SRRT (Isoform 5)	Q9BXP5	3	355	KHSGDD	SFDEGSV	SESESE	4	145	PPPVMK	TFKEFLL	SLDDSV	3	85	DEHSSD	PYHSGYE	MPYAGG	4	693	PEQEVE	KFVTSNT	QELGKD			0	Best score
CG42665	Q9VVC6	2.5	1100	IEDDSD	HYYETLS	PLGNKR	5	1158	VISDDY	DSFETDS	DDHGDG	3	1156	HVVISD	DYDSFET	DSDDHG	4	1451	WYAESG	LYQTSGI	SVASSS	ARHGEF5	Q12774	5	1090	INSSQL	LYQEYSD	VVLNKE	5	1281	LMNSNS	NFREVLE	KLESDP	2.5	175	DNSGQT	RYYSPCE	EHPAET	3	700	FATESP	AYGSSPS	FVSMED			0.5
CG8092	A0A0B4KER0	3	114	RQPSNI	AYLESSD	EGDDDM	3.5	1027	GVECNG	NFVDAME	VNMPQE	3	1152	QAELQQ	EYLSAPV	EHEPVQ	3.5	1008	LHCVKC	NYQTCCE	RAQFRH	POGZ (Isoform 5)	Q7Z3K3	2	0		LFMECEE	EELEPW	3	1393	ETESFY	GFEEADL	-	4	771	VHCSLC	RYSTCCS	RAYANH	4	815	LACTSC	TFVTSVG	DAMAKH			1
CG42458	Q7KU81	3.5	113	TGNDWD	YFYDSYC	SSALLR	4.5	415	CGNCRE	SFGELSE	LLDHKK	5	690	ETAGSS	TAPTANT	LSLMSN	5.5	682	CIVRTL	SIETAGS	STAPTA	HNRNPC (Isoform 4)	P07910	5	125	DYDFQR	DYYDRMY	SYPARV	5.5	280	LELIKD	DEKEAEE	GEDDRD	5	98	KRSAAE	MYGSVTE	HPSPSP	6	251	MESEGG	ADDSAEE	GDLLDD			1.5
CG42522	Q7KTH8	6	5	MHLN	KYSEVVE	RLENEE	7	16	VERLEN	EEFEQVE	LGAEVY	4.5	175	QLLKLT	EFVTFLE	N	8.5	109	REELFK	LMGSAYM	SIYQHN	COPS8 (Isoform 2)	Q99627	8	6	MAESAF	SFKKLLD	QCENQE	8	98	WSETVQ	PIMEALR	DATRRR	6	118	FALVSQ	AYTSIIA	DDFAAF	7.5	0		MAESAFS	FKKLLD			2
CG1677	Q9W3R9	2	857	SDSSDT	SYSDSES	GSSSSD	4.5	495	HASATA	DYHDYRT	ERPLHH	2	738	SYSSNS	SYSTSNS	SQSDSS	3	732	RRRDRR	SYSSNSS	YSTSNS	ZC3H18 (Isoform 2)	Q86VM9	4	725	SVDSED	MYADLAS	PVSSAS	5	318	RKEQEP	DFEEKRF	TVTIGE	2.5	595	SRSRSR	SFSSSPS	PSPTPS	4	572	SRSRSS	SYSSYSS	RSSRHS			2.5
CG14443	Q9W3Y5	4.5	654	RYVINY	DFPDNID	KYVQRM	6	132	SESAHS	SGSESSS	SDSNSG	5	125	KSHLRS	SSESAHS	SGSESS	5.5	425	MVQREV	LYYTNPL	ELRTHC	DDX21	Q9NR30	5	342	DQMLDM	GFADQVE	EILSVA	5	437	HQGRTI	IFCETKK	EAQELS	6.5	62	AEPSEV	DMNSPKS	KKAKKK	6.5	398	DLIGKK	TQKTAIT	VEHLAI			3
CG1542	Q9V9Z9	5	11	EMEDSA	SGYDSGD	NSDAEL	6	5	MSDF	EMEDSAS	GYDSGD	4	12	MEDSAS	GYDSGDN	SDAELQ	6	8	SDFEME	DSASGYD	SGDNSD	EBNA1BP2	Q99848	4.5	258	KWNTRE	SYDDVSS	FRAKTA	5.5	199	IKKYQK	GFSDKLD	FLEGDQ	7	7	SDSESE	SDESLVT	DRELQD	7	252	GKKKGS	KWNTRES	YDDVSS			4
CG9825	Q9W1Z1	5.5	51	AETTNP	NFPEYDW	TEAEKS	6.5	444	FGTAET	QPWDAED	YLQTQN	3.5	437	GNCIYL	VFGTAET	QPWDAE	5.5	97	SVMFWG	VFGSGVC	SALTPL	SLC17A7	Q9P2U7	6	490	ASGEKQ	PWAEPEE	MSEEKC	7.5	22	LLEKRQ	EGAETLE	LSADGR	7.5	223	PLAGVL	VQYSGWS	SVFYVY	7.5	231	YSGWSS	VFYVYGS	FGIFWY			4.5
CG9205	Q9W0K9	4	46	AKTGSL	SYYLCDS	STVGDD	5.5	171	SLARAI	ESIDCAS	FSPTDP	4	46	AKTGSL	SYYLCDS	STVGDD	6	90	SDEDSR	TFAIACA	SGDTVK	OSBPL11	Q9BXB4	3.5	512	HPPVSG	FYAECTE	RKMCVN	5.5	166	PPLKSR	SFSLASS	SNSPIS	3	466	SEVASS	VFSSSST	QGVTNH	5	398	LLEMYA	DFMSHPD	LFIAIT			> 5	Worst scores
CG7971	A8JNI2	4.5	366	AFNISE	YFVEGSS	FDGDRK	5	141	TASTMT	TTTEATT	VKVAKP	3.5	1533	SSESRS	RYSSSSS	RSGSHS	5	132	RTTATA	SAATAST	MTTTTE	SRRM2	Q9UQ35	3	138	AFGISD	SYVDGSS	FDPQRR	4	303	RGEGDA	PFSEPGT	TSTQRP	3	1138	FQSDSS	SYPTVDS	NSLLGQ	3.5	1261	KEMSTS	NFESSPE	VEERPA
CG4799	P52295	5.5	414	KYKILK	PFIDLLD	TKDPRT	6	484	AYAIID	TYFSNGD	DEAEQE	2	484	AYAIID	TYFSNGD	DEAEQE	6.5	265	DACWAL	SYVTDDD	NTKIQA	KPNA6	O60684	4	173	IELLNS	DFEDVQE	QAVWAL	5	165	EAGAVP	IFIELLN	SDFEDV	2	64	DSLLMD	SYVSSTT	GESVIT	5	56	INEEAA	MFDSLLM	DSYVSS
CG9915	A8JV07	6	16	GGDEAE	TLSEPLE	KTTTDT	6.5	10	SEIEKA	GGDEAET	LSEPLE	6	695	PIFNVS	CNFSAMS	KEERQE	6	513	ITESSD	DENTPIS	NEPENS	IWS1 (Isoform 2)	Q96ST2	3	470	ENLIAD	IFGESGD	EEEEEF	5	414	VSDADD	SDSDAVS	DKSGKR	2.5	-2		EYYSGDQ	SDDGGA	4	353	SHMDRK	KFHSSDS	EEEEHK
CG13849	Q95WY3	4	407	QVEDRL	KFYESGD	VPRKNI	4.5	385	IASRID	CFLEQPT	SVFGET	6.5	15	EHAAGF	SLFSVKE	FEEVSM	8	27	EFEEVS	MFLPQVE	SSVTDL	NOP56	O00567	2.5	400	QVEERL	SFYETGE	IPRKNL	5	462	SENSSS	TPEECEE	MSEKPK	5.5	260	DLINIE	SFSSRVV	SLSEYR	6	456	ALALAS	SENSSST	PEECEE
CG9181	Q9W0G1	2.5	304	KKLHDP	TFLDAEE	PLISND	3.5	400	PPLPVR	AFNDSDS	DEDYLL	3	425	DTDEDE	EYETINE	HDADPV	4.5	49	REAKEK	QFSTSES	ERHTNR	PTPN12	Q05209	4.5	736	CIECPP	TFSDKRE	QISENP	6	678	PERTPE	SFVLASE	HNTPVR	3.5	199	DHDVPS	SFDSILD	MISLMR	3.5	584	HDNTSP	LFRTPLS	FTNPLH
CG4396	Q9VYI0	4.5	198	NGKTPK	GYAEPIT	VKFANN	6.5	277	SGWCIF	VYNLAPE	TEENVL	4.5	347	NRVLQV	SFKTNKT	KTT	5	45	QEEMRS	LFSSIGE	LESCKL	ELAVL1	Q15717	6.5	-2		GYEDHMA	EDCRGD	6.5	153	RFDKRS	EAEEAIT	SFNGHK	3.5	61	LGYGFV	NYVTAKD	AERAIN	4.5	312	DKILQV	SFKTNKS	-
CG33967	Q9VFG8	3.5	94	CYTKPQ	TFEDCVG	DELPMG	5	1176	EEEDEN	EFYNSAE	TAIAIN	2	1177	EEDENE	FYNSAET	AIAINT	3	146	QEQMLS	DYLSAAQ	DQLENK	WWC1	Q8IX03	2	40	RYTKPL	TFADCIS	DELPLG	2	459	SASFTD	LYYDPFE	QLDSEL	5	253	RGSHSD	LWSSSSS	LESSSF	5.5	706	SESTTC	LFRTRPL	DASDTL
CG13176	Q7JW27	5.5	287	PIAPSQ	QFGDLPE	LPDLGL	7.5	187	MRFNTN	EFAYGED	LNAWKR	6	125	LPQGTY	SSHSAAD	QKPDDA	7	483	PVQPRK	GSKSSDE	HSEDDE	WASH6P	Q9NQA3	6	117	LQEKLK	DFPVCVS	TKPEPE	6.5	124	FPVCVS	TKPEPED	DAEEGL	4.5	78	APERLQ	EYGSIFT	GAQDPG	6	117	LQEKLK	DFPVCVS	TKPEPE
CG3071	Q9W4Z9	3.5	160	NEKVVQ	TYEDTHT	DYVRAG	3.5	512	EVAHKP	TYVETKT	PKMHPS	4	282	KIYDVS	TYKTVHT	LTYPNA	4.5	223	FLPNGS	IFVSAGG	SQVRVW	UTP15	Q8TED0	5	153	NSKEIL	TFKEHSD	YVRCGC	5.5	184	SYDHTV	KMFDART	SESVLS	5.5	173	SKLNPD	LFITGSY	DHTVKM	6.5	279	SYKVVH	SFDYAAS	ILSLAL
CG1598	Q7JWD3	3	101	LNELPE	EYFDGEN	EALRVS	6	287	RFKIQE	KYLDQIA	DLYEDF	3.5	149	MNFSVV	VFDTAPT	GHTLRL	3.5	236	VCVCIA	EFFSLYE	TERLVQ	GET3	O43681	2	8	WGVEAE	EFEDAPD	VEPLEP	5	229	IRSVSE	QFKDPEQ	TTFICV	3.5	158	MNFSVV	VFDTAPT	GHTLRL	4.5	245	ICVCIA	EFLSLYE	TERLIQ
CG40218	Q8SXI2	4	17	CETDDD	YYVDLLT	SGKGSD	5	218	GYLDRQ	DFLERTD	LRQFEM	4.5	142	IIKTAQ	QYDSKRT	TLSVST	4.5	66	CDGDNR	EYRSKEC	DDLHSE	CFDP1	Q9UEE9	5	-4		EEFDSED	FSTSEE	5	68	LSLEEE	EEEDANS	ESEGSS	2	2	EEFDSE	DFSTSEE	DEDYVP	5	1	MEEFDS	EDFSTSE	EDEDYV
CG4697	Q9VJR9	5	13	TMLHLP	SYADRYT	DIPRLI	6.5	309	AKFYAG	EFDACMT	LLREIE	4.5	168	FYARAR	PYCTSSE	NVINMF	5.5	103	RGRVVV	PYDSYWV	EDNIME	GPS1/CSN1	Q13098	3	165	HDDLGD	HYLDCGD	LSNALK	4	273	ASFDHC	DFPELLS	PSNVAI	4	214	NWSHVL	SYVSKAE	STPEIA	4.5	370	RNRALI	QYFSPYV	SADMHR
CG14444	Q9W3Y6	4.5	264	CLYYNG	DYFQAED	IFSSTL	4.5	102	LVAIES	SYPEFGD	AEQRRR	4.5	264	CLYYNG	DYFQAED	IFSSTL	6.5	307	QDSADM	DYLFAKV	SSEVKY	ANAPC7 (Isoform 2)	Q9UJX3	2.5	518	FLVAVN	EYQEAMD	QYSIAL	6	274	LGSLAD	LYFRAGD	NKNSVL	5	343	VVSGCH	SFYSKRY	SRALYL	6	274	LGSLAD	LYFRAGD	NKNSVL
CG2890	Q9W2U4	5	405	DDIDST	ETDDAPS	AEKPAE	5	221	LEIDGE	ERSEASD	ETDTEV	2	292	EGEQEE	SFPSSAD	DEAEDP	4	280	KTTKQP	AYGSQKE	GEQEES	PPP4R2 (Isoform 3)	Q9NY27	5	322	RKNQEK	ESDDALT	VNEETS	5	367	EGPVSS	SSSDCRE	TEELVG	2	305	EEEEEE	SFMTSRE	MIPERK	4.5	53	LEKVMD	DFRTSAP	EPRGPP
CG7283	Q9VTP4	4.5	27	SAKKKR	GFLETVE	LQIGLK	7.5	83	AKANNV	DFMDAEA	LKKLNK	8.5	27	SAKKKR	GFLETVE	LQIGLK	8.5	6	MASKV	SRDTLYE	GVNGLL	RPL10A	P62906	5	21	NQRKRR	KFLETVE	LQISLK	7	3	SKVSRD	TLYEAVR	EVLHGN	6	127	GLNKAG	KFPSLLT	HNENMV	8.5	0		SRDTLYE	AVREVL
CG2807	Q9VPR5	4.5	1265	SPHLVQ	AFMDSVD	GLRVSL	5	1021	YEYLGE	EYPEVLG	SILGAL	2.5	1084	IADRGP	EYVSARE	WMRICF	3.5	812	MLILIR	EFQSPDE	EMKKIV	SF3B1	O75533	4.5	893	IDGILY	AFQEQTT	EDSVML	5	979	YEYLGE	EYPEVLG	SILGAL	2	63	LEDDDD	DYSSSTS	LLGQKK	2.5	1042	IADRGA	EYVSARE	WMRICF
CG6538	P41900	7	102	GVFSHM	APSDGKE	NSTTSA	8	71	SLTPAV	LALDPEE	KIPTEH	6.5	268	EEKKEE	EHKSGSS	DSE	8.5	88	EHILDV	SQVTKQT	LGVFSH	GTF2F2	P13984	4	89	GGQTLT	VFTESSS	DKLSLE	8	93	LTVFTE	SSSDKLS	LEGIVV	6.5	180	KQHVLD	MLFSAFE	KHQYYN	8	48	TQGRTE	VSFTLNE	DLANIH
CG18332	Q8SYG2	3	20	TLSASG	SYRELAE	ELPESL	3	162	NFSVVL	PYLDADI	TDISTV	5.5	329	IQRLTK	TFLTLSL	SDVASR	7	20	TLSASG	SYRELAE	ELPESL	COPS3	Q9UNS2	4.5	353	QKDGMV	SFHDNPE	KYNNPA	5	197	NFERAL	YFYEQAI	TTPAMA	4	67	SMPSVP	DFETLFS	QVQLFI	6.5	260	YHELAQ	VYSTNNP	SELRNL
CG6379	Q9W4N2	4.5	590	GQIVYE	FYGEGRT	IQRMAA	4.5	271	VKEDGN	IFDESNQ	DSLNEY	3.5	702	FCELTN	NYVSAHS	RSRGQL	5.5	163	ARSRCN	PFETIRS	SIFLNR	CMTR1	Q8N1G2	2.5	151	ACEQVS	WFPECTT	EIPDTQ	4	318	SELFEP	YYGEGGI	DGDGDI	1	306	NDFKLE	DFYSASS	ELFEPY	6	20	VAELAL	SLSSTSD	DEPPSS
CG1427	Q9VNE3	4.5	418	KTIDGH	EFLDFGS	HRSNLQ	4.5	31	QRSKQR	SFKELLE	KRKLPK	4.5	421	DGHEFL	DFGSHRS	NLQVPY	6	461	NKCWNQ	IFQTKNE	KIMSLL	SEPSECS (Isoform 3)	Q9HD40	2	489	DNVLLD	TYQDASS	-	6.5	465	RSKESD	DNYDKTE	DVDIEE	5.5	169	RIDQKS	CFKSMIT	AGFEPV	6	489	DNVLLD	TYQDASS	-
CG10275	Q9VJ82	4	1312	TSSPMH	GYLEMQS	MSFDDE	4	882	HHTSYS	SFSDHLE	FVVSVA	3	1515	TDLLAQ	DYDTPPE	NLTFVV	3.5	2178	QATVSI	EYRSRVE	ETETVH	CSPG4	Q6UVK1	2	1037	LTTDDV	AFSDADS	GFADAQ	3	1660	HEMPPE	PFWEAHD	TLELQL	4.5	875	FRVTAP	PYFSPLY	TFPIHI	4.5	2010	VVFAFT	NFSSSHD	HFRVLA
CG2790	Q9W0X8	4	123	IASEDL	EFMDKDD	RLGMAP	4.5	258	AVRKNN	VFNEGYE	EQLKQL	4.5	273	LKQLEQ	QYDSKSE	DYTDED	6	157	FYAFWQ	AYSTRKT	YDWLCP	DNAJC21	Q5F1R6	2	130	EVDDFP	TFGDSQS	DYDTVV	2	272	EARYEK	EFGDGSD	ENEMEE	3	127	LEEEVD	DFPTFGD	SQSDYD	6	130	EVDDFP	TFGDSQS	DYDTVV
CG10415	O96880	5	149	CSSCSK	TFTDLEA	DQLFDM	5	291	TESTVI	TDTDAAD	GAADAV	4.5	38	ARLVVR	GFYSLED	ALIIDM	6	375	DFDNYI	NSDSAEE	DDDVPT	GTF2E1	P29083	3	380	DEEEDD	EFEEVAD	DPIVMV	4.5	239	WATKGP	SYEDLYT	QNVVIN	6	349	ANGSDS	ESETSES	DDDSPP	6.5	264	LHRASL	EGKSAKE	RPIWLR
CG11228	Q8T0S6	4	265	PDRWST	EFIDFVS	KCLVKE	5.5	602	MHTQSH	AYVEGEF	EFLKFL	6	115	DLWICM	EYCGAGS	VSDIMR	6	612	GEFEFL	KFLTFDD	LNQRLC	STK3	Q13188	4	389	QRPSFM	DYFDKQD	FKNKSH	4.5	386	PQVQRP	SFMDYFD	KQDFKN	6.5	94	DLWIVM	EYCGAGS	VSDIIR	7	179	NTVIGT	PFWMAPE	VIQEIG
CG1091	Q9VI58	4.5	310	LRAMRK	FFCDSED	WRLINF	5.5	281	RSSDLD	LFVDIGN	TFHTFE	6.5	492	IERMLH	ARYSAYV	SDNPEC	6.5	360	TNLLKY	IFESQPL	TQYMCI	TUT1	Q9H6E5	5	213	HGCDLD	LFLDLGD	LEEPQP	6	265	QPPASP	QDSEALD	FETPSS	2	491	LSSLLA	QFFSCVS	CWDLRG	2.5	271	QDSEAL	DFETPSS	SLAPQT
CG33106	Q9VCA8	2	1125	VAMGTG	DFLDAGE	LQLTAT	3.5	1296	KTAEVV	EFIDCPV	DQQQPG	1	3151	AGVNAY	TFSSAAS	TTSTSS	3	784	VNMPTD	SFESPLT	LAACGG	ANKRD17 (Isoform 6)	O75179	4	393	INTHSN	EFKESAL	TLACYK	5.5	539	TLACCG	GFLEVAD	FLIKAG	3.5	460	VNMPAD	SFESPLT	LAACGG	4.5	791	NSQDVQ	GYITNQS	PESIVE
CG33208	Q86BA1	1	1276	DSDDSD	DFYDSSE	GIADDG	2	1242	TESDSE	MFEEADD	SPFGAQ	2	1347	SLKSGN	SFESARS	QPSTPL	3.5	2962	RKSNNY	DYLSPSS	DYLSRR	MICAL3	Q7RTP6	3	1506	REEVRK	SFVESVE	EIPFAD	3.5	1523	ADDVED	TYDDKTE	DSSLQE	2.5	1536	DSSLQE	KFFTPPS	CWPRPE	3.5	1438	KTLGSQ	SFNTSDS	AMLTPP
CG15224	P08182	5.5	21	GLRGNE	FFCEVDE	DYIQDK	7	45	LNEQVP	NYRQALD	MILDLE	6.5	142	YCPKCI	DVYTPKS	SRHHHT	7	45	LNEQVP	NYRQALD	MILDLE	CSNK2B	P67870	5.5	15	GLRGNE	FFCEVDE	DYIQDK	7.5	39	LNEQVP	HYRQALD	MILDLE	6	200	QLQAAS	NFKSPVK	-	6.5	136	YCPKCM	DVYTPKS	SRHHHT
CG17593	Q9VQR9	3	31	EEDDSD	DFAEFDD	GNFYAE	5	23	STKSES	DFEEDDS	DDFAEF	3	14	LLLALI	CFASTKS	ESDFEE	6	212	LYTLWC	SGRTCCE	GMLVEL	CCDC47	Q96A33	1	75	DENQEG	DFEDADT	QEGDTE	3	32	VEYDDN	DFAEFED	VMEDSV	5	75	DENQEG	DFEDADT	QEGDTE	5.5	7	FCVVLL	VFGSVSE	AKFDDF
CG33017	A1ZAC8	4.5	884	CNNDTC	PYADSLE	INMARS	4.5	764	RNSRNR	DYEENNE	RTSKSR	2.5	1119	YSREAD	LYDSAED	DCFCSD	5	574	PQDPMK	TYSSKAS	ALEKHE	GPATCH8 (Isoform 2)	Q9UKJ3	3.5	887	RSYSDD	SYSDYSD	RSRRHS	4.5	15	QGNHFD	QYEEGHL	EIEQAS	2	863	HRSSRR	SYSSSSD	ASSDQS	4	921	HRSKRH	KYSSSDD	DYSLSC
CG4299	P53997	2.5	194	RNSEYK	TFFDWFS	DNTDPV	4.5	115	NKLEVE	EFEDIKS	GYRINF	3.5	191	KKKRNS	EYKTFFD	WFSDNT	6.5	194	RNSEYK	TFFDWFS	DNTDPV	SET	Q01105	4	121	TRVEVT	EFEDIKS	GYRIDF	5	199	PESFFT	WFTDHSD	AGADEL	2	195	QHEEPE	SFFTWFT	DHSDAG	5	112	EDEEAL	HYLTRVE	VTEFED
CG7207	Q9Y128	0	305	STLPED	EFFDAVE	TGLDKI	3	196	QIETLQ	RYFDACS	EVNKNN	2.5	354	GEEARE	EFGTGAE	ATSHAL	4	305	STLPED	EFFDAVE	TGLDKI	CERT	Q9Y5P4	0.5	315	SLINEE	EFFDAVE	AALDRQ	2.5	74	AVITPH	DFDECRF	DISVND	2	200	VEDDED	DFPTTRS	DGDFLH	4	0		SWNSSGS	EEDPET
CG4202	Q9I7W5	4.5	99	STYYNT	DFVDQDY	SSYNAQ	5	331	DDDDND	DDDDAES	KEKDLQ	6	7	MDSDGD	DYVMSGS	DQEYDD	7	95	GSKRST	YYNTDFV	DQDYSS	UTP3	Q9NQZ2	2	44	YQDQVD	DFHEARS	RAALAK	4	37	SPGDTS	YYQDQVD	DFHEAR	5.5	268	KYNLYL	NYCSNIS	FYLILK	6	44	YQDQVD	DFHEARS	RAALAK
CG9977	Q9VZX9	5.5	198	RGETEE	DFWWCID	RCVNAE	6	63	SASSTD	SFSSASY	TGSSED	2	63	SASSTD	SFSSASY	TGSSED	5	62	LSASST	DSFSSAS	YTGSSE	AHCYL1	O43865	2.5	74	SYSSAA	SYTDSSD	DEVSPR	5	68	SQSSTD	SYSSAAS	YTDSSD	1	68	SQSSTD	SYSSAAS	YTDSSD	5.5	173	RWSACN	IYSTQNE	VAAALA
CG32847	Q8IQM1	4.5	121	PYGALS	SYLDMDE	PLNPAA	5	14	MDTKDE	SFYECNI	CLDTAQ	8	2	M	SADTFVM	DTKDES	8.5	113	YLLFGL	FFPYGAL	SSYLDM	TRIM26	Q12899	3	396	EEEEEA	GYGDGYD	DWETDE	4	400	EAGYGD	GYDDWET	DEDEES	4.5	303	KLLRDL	EYKTVSV	TLDPQS	6	330	EDWKCV	TYTSLYK	SAYLHP
CG7839	Q9VTE6	3.5	940	DGYFGK	KFKEGVD	EEQDEE	4	714	GSDDEE	VYEDVKD	EADDTK	3.5	246	WYHVHP	DYPSTDE	VLDMKE	4.5	1105	LFAAAD	DFSSLLE	ETAKVK	CEBPZ	Q03701	2	628	ESDDEE	NFIDAND	DEDMEK	3	837	EDVDDE	EFEELID	TFEDDN	2.5	969	NLNDSS	LFVSAEE	FGHLLD	3	850	TFEDDN	CFSSGKD	DMDFAG
CG7483	Q9VHS8	6	15	EDLSNV	EFETSED	VEVIPT	6	258	KFDTLC	DLYDTLT	ITQAVI	2	15	EDLSNV	EFETSED	VEVIPT	4.5	382	ILRDIE	QYYSTQI	DEMPMN	EIF4A3	P38919	6	20	EEDMTK	VEFETSE	EVDVTP	6.5	21	EDMTKV	EFETSEE	VDVTPT	2.5	21	EDMTKV	EFETSEE	VDVTPT	3.5	316	RESIMK	EFRSGAS	RVLIST
CG9556	Q94899	4.5	265	FFEAFK	NYDESGS	PRRTTC	4.5	131	NMALLQ	NFYETTL	DALRDA	4.5	132	MALLQN	FYETTLD	ALRDAK	6	176	QKILKQ	LHQSCQT	DDGEDD	COPS2	P61201	3.5	124	QMDLLQ	EFYETTL	EALKDA	4.5	258	FFEAFK	NYDESGS	PRRTTC	4	125	MDLLQE	FYETTLE	ALKDAK	6	169	QKILRQ	LHQSCQT	DDGEDD
CG3825	Q9W1E4	3.5	145	DLHPHH	GFKDTAE	DCPTSQ	5	149	HHGFKD	TAEDCPT	SQASSD	6	220	DDDSSV	QFTACGE	DENTEE	6	219	DDDDSS	VQFTACG	EDENTE	PPP1R15B	Q5SWA1	5	449	DEEAED	DGFDSDS	SLSDSD	5	540	EDDWES	SADEAES	LKLWNS	3	644	LEEVTE	YYISGDE	DRKGPW	4	536	SSGEED	DWESSAD	EAESLK
