## Supplemental Table S6 for "A genetic screen to uncover molecular mechanisms underlying lipid transfer protein function at membrane contact sites and neurodegeneration"

### Sheet: Sheet1
Human homologue	Protein expression in brain (Cerebral cortex)	Protein expression in brain(Cerebellum))	RNA expression in brain (TPM in cerebral cortex)	RNA expression in brain (TPM in cerebellum)	Yellow	No data available
PHAX	Medium	Medium	13.3	12	Blue	Low/No protein detected and/or TPM <2
ATRX	High	High	24.3	13
COP-A	Medium	Medium	47.8	50.8
SRRT (Isoform 5)	High	Medium	37.7	70.1
ARHGEF5	Medium	High	0.6	0.4
POGZ (Isoform 5)	High	High	37	86.2
HNRNPC (Isoform 4)	High	High	234.6	220.2
COPS8 (Isoform 2)	Not detected	Not detected	71	31.6
ZC3H18 (Isoform 2)	High	High	13.2	22.4
DDX21	Low	Medium	11.9	6.3
EBNA1BP2	High	High	51	21.7
SLC17A7	High	High	396.8	269.1
OSBPL11	NA	NA	10.9	4.7
SRRM2	High	High	76.5	154.3
KPNA6	High	High	13.4	17.5
IWS1 (Isoform 2)	Medium	Medium	17.8	19.2
NOP56	Medium	Medium	38.3	45.4
PTPN12	High	High	20	16.8
ELAVL1	Medium	Medium	19.1	18.5
WWC1	Medium	Medium	42.8	10.1
WASH6P	NA	NA	1	0
UTP15	NA	NA	4.6	2.8
GET3	Medium	High	68.9	51.2
CFDP1	Medium	Low	64.2	54.1
GPS1/CSN1	NA	NA	75.8	80
ANAPC7 (Isoform 2)	Medium	Medium	20.8	22.5
PPP4R2 (Isoform 3)	Medium	Medium	21.2	11.2
RPL10A	Medium	High	521.3	431.4
SF3B1	High	Medium	91	151.5
GTF2F2	Medium	High	12.1	7.4
COPS3	High	High	39	36.6
CMTR1	Medium	High	23.7	30.4
SEPSECS (Isoform 3)	NA	NA	1.7	3.4
CSPG4	High	High	9	2.2
DNAJC21	High	Not detected	10.3	7.7
GTF2E1	Medium	High	4.1	3.5
STK3	Medium	Medium	3.2	1.1
TUT1	NA	NA	8.5	9.4
ANKRD17 (Isoform 6)	Low	Medium	16.2	17.2
MICAL3	Low	High	25.7	37.2
CSNK2B	Medium	High	130.6	129.7
CCDC47	High	High	53.3	36.6
GPATCH8 (Isoform 2)	Medium	Medium	10.4	0.7
SET	Medium	High	123	118
CERT	Medium	Medium	22.8	17.2
UTP3	Medium	Medium	16.4	8.5
AHCYL1	Low	Not detected	193.6	97.7
TRIM26	Medium	Medium	13.6	21.2
CEBPZ	NA	NA	15.1	12.2
EIF4A3	High	High	27.5	23.8
COPS2	High	Medium	37.1	23.6
PPP1R15B	NA	NA	12.1	11
